# *Helicobacter pylori* modulates heptose metabolite biosynthesis and heptose-dependent innate immune host cell activation by multiple mechanisms

**DOI:** 10.1101/2023.03.17.531716

**Authors:** Martina Hauke, Felix Metz, Johanna Rapp, Larissa Faass, Simon Bats, Sandra Radziej, Hannes Link, Wolfgang Eisenreich, Christine Josenhans

**Affiliations:** Max von Pettenkofer Institute, Ludwig Maximilians University Munich, Pettenkoferstr. 9a, 80336 Munich, Germany; Bavarian NMR Center-Structural Membrane Biochemistry, Department of Chemistry, Technical University Munich, Lichtenbergstr. 4, 85747 Garching, Germany; University Tübingen, Bacterial Metabolomics, CMFI, Auf der Morgenstelle 24, 72076 Tübingen, Germany

## Abstract

Heptose metabolites including ADP-heptose are involved in bacterial lipopolysaccharide and cell envelope biosynthesis. Recently, heptoses were also identified to have potent pro-inflammatory activity on human cells as novel microbe-associated molecular patterns. The gastric pathogenic bacterium *Helicobacter pylori* produces heptose metabolites which it transports into human cells through its Cag type 4 secretion system. Using *H. pylori* as a model, we have addressed the question, how pro-inflammatory ADP-heptose biosynthesis can be regulated by the bacteria. We have characterized the inter-strain variability and regulation of heptose biosynthesis genes and the modulation of heptose metabolite production by *H. pylori*, which impact cell-autonomous pro-inflammatory human cell activation. HldE, a central enzyme of heptose metabolite biosynthesis, showed strong sequence variability between strains, and was also strain-variably expressed. Transcript amounts of genes in the *hldE* gene cluster displayed intra-strain and inter-strain differences, were modulated by host cell contact and the presence of the *cag* pathogenicity island, and were affected by carbon starvation regulator A (CsrA). We reconstituted four steps of the *H. pylori* LPS heptose biosynthetic pathway *in vitro* using recombinant purified GmhA, HldE and GmhB proteins. On the basis of one- and two-dimensional NMR spectroscopy and mass spectrometry, the structures of major reaction products were identified as β-D-ADP-heptose and β-heptose-1-monophosphate. A pro-inflammatory heptose-monophosphate variant was also identified for the first time as a novel cell-active product in *H. pylori* bacteria. Separate purified HldE subdomains and variant HldE allowed to uncover additional strain variation in generating heptose metabolites.
