## Supplemental Table S1 for "*Helicobacter pylori* modulates heptose metabolite biosynthesis and heptose-dependent innate immune host cell activation by multiple mechanisms"

### Sheet: Tabelle1
Supplemental Table S1: Statistics (significant differences) for comparisons of all experimental conditions performed for and depicted in Fig. 1C to 1F.
Two-way ANOVA (multiple comparisons) was performed using Graphpad Prism
Tukey's multiple comparisons test	Mean Difference	95.00% CI of Difference	Significant?	Summary	Adjusted p Value
transcript of HP0857/gmhA
N6 vs. 26695a	0.01239	0.006426 to 0.01836	Yes	****	<0.0001
N6 vs. Su2	0.04265	0.03668 to 0.04862	Yes	****	<0.0001
N6 vs. L7	0.04692	0.04095 to 0.05289	Yes	****	<0.0001
N6 vs. J99	0.04345	0.03748 to 0.04941	Yes	****	<0.0001
N6 vs. P12	0.04613	0.04016 to 0.05210	Yes	****	<0.0001
N6 vs. Africa2	0.03604	0.03007 to 0.04201	Yes	****	<0.0001
26695a vs. Su2	0.03026	0.02429 to 0.03623	Yes	****	<0.0001
26695a vs. L7	0.03453	0.02856 to 0.04050	Yes	****	<0.0001
26695a vs. J99	0.03105	0.02508 to 0.03702	Yes	****	<0.0001
26695a vs. P12	0.03374	0.02777 to 0.03971	Yes	****	<0.0001
26695a vs. Africa2	0.02364	0.01767 to 0.02961	Yes	****	<0.0001
Su2 vs. L7	0.004269	-0.001699 to 0.01024	No	ns	0.3187
Su2 vs. J99	0.000792	-0.005176 to 0.006760	No	ns	0.9996
Su2 vs. P12	0.00348	-0.002488 to 0.009448	No	ns	0.5647
Su2 vs. Africa2	-0.006616	-0.01258 to -0.0006480	Yes	*	0.0206
L7 vs. J99	-0.003477	-0.009445 to 0.002491	No	ns	0.5657
L7 vs. P12	-0.000789	-0.006757 to 0.005179	No	ns	0.9996
L7 vs. Africa2	-0.01089	-0.01685 to -0.004917	Yes	****	<0.0001
J99 vs. P12	0.002688	-0.003280 to 0.008656	No	ns	0.8113
J99 vs. Africa2	-0.007408	-0.01338 to -0.001440	Yes	**	0.0063
P12 vs. Africa2	-0.0101	-0.01606 to -0.004128	Yes	****	<0.0001
transcript of HP0858/hldE
N6 vs. 26695a	0.00346	-0.002508 to 0.009428	No	ns	0.5714
N6 vs. Su2	0.01259	0.006622 to 0.01856	Yes	****	<0.0001
N6 vs. L7	0.01859	0.01262 to 0.02456	Yes	****	<0.0001
N6 vs. J99	0.01511	0.009142 to 0.02108	Yes	****	<0.0001
N6 vs. P12	0.01186	0.005892 to 0.01783	Yes	****	<0.0001
N6 vs. Africa2	0.01845	0.01248 to 0.02442	Yes	****	<0.0001
26695a vs. Su2	0.00913	0.003162 to 0.01510	Yes	***	0.0004
26695a vs. L7	0.01513	0.009162 to 0.02110	Yes	****	<0.0001
26695a vs. J99	0.01165	0.005682 to 0.01762	Yes	****	<0.0001
26695a vs. P12	0.0084	0.002432 to 0.01437	Yes	**	0.0013
26695a vs. Africa2	0.01499	0.009022 to 0.02096	Yes	****	<0.0001
Su2 vs. L7	0.006	3.199e-005 to 0.01197	Yes	*	0.048
Su2 vs. J99	0.00252	-0.003448 to 0.008488	No	ns	0.8531
Su2 vs. P12	-0.00073	-0.006698 to 0.005238	No	ns	0.9998
Su2 vs. Africa2	0.00586	-0.0001080 to 0.01183	No	ns	0.0575
L7 vs. J99	-0.00348	-0.009448 to 0.002488	No	ns	0.5647
L7 vs. P12	-0.00673	-0.01270 to -0.0007620	Yes	*	0.0175
L7 vs. Africa2	-0.00014	-0.006108 to 0.005828	No	ns	>0.9999
J99 vs. P12	-0.00325	-0.009218 to 0.002718	No	ns	0.6413
J99 vs. Africa2	0.00334	-0.002628 to 0.009308	No	ns	0.6115
P12 vs. Africa2	0.00659	0.0006220 to 0.01256	Yes	*	0.0214
transcript of HP0859/hldD
N6 vs. 26695a	0.002671	-0.003297 to 0.008639	No	ns	0.8158
N6 vs. Su2	0.002393	-0.003575 to 0.008361	No	ns	0.881
N6 vs. L7	0.003936	-0.002032 to 0.009904	No	ns	0.416
N6 vs. J99	0.001492	-0.004476 to 0.007460	No	ns	0.9874
N6 vs. P12	0.003284	-0.002684 to 0.009252	No	ns	0.6302
N6 vs. Africa2	0.003185	-0.002783 to 0.009153	No	ns	0.6626
26695a vs. Su2	-0.000278	-0.006246 to 0.005690	No	ns	>0.9999
26695a vs. L7	0.001265	-0.004703 to 0.007233	No	ns	0.9948
26695a vs. J99	-0.001179	-0.007147 to 0.004789	No	ns	0.9964
26695a vs. P12	0.0006128	-0.005355 to 0.006581	No	ns	>0.9999
26695a vs. Africa2	0.0005141	-0.005454 to 0.006482	No	ns	>0.9999
Su2 vs. L7	0.001543	-0.004425 to 0.007511	No	ns	0.985
Su2 vs. J99	-0.0009012	-0.006869 to 0.005067	No	ns	0.9992
Su2 vs. P12	0.0008907	-0.005077 to 0.006859	No	ns	0.9993
Su2 vs. Africa2	0.000792	-0.005176 to 0.006760	No	ns	0.9996
L7 vs. J99	-0.002444	-0.008412 to 0.003524	No	ns	0.8701
L7 vs. P12	-0.0006521	-0.006620 to 0.005316	No	ns	0.9999
L7 vs. Africa2	-0.0007508	-0.006719 to 0.005217	No	ns	0.9997
J99 vs. P12	0.001792	-0.004176 to 0.007760	No	ns	0.9681
J99 vs. Africa2	0.001693	-0.004275 to 0.007661	No	ns	0.9759
P12 vs. Africa2	-9.869e-05	-0.006067 to 0.005869	No	ns	>0.9999
transcript of HP0860/gmhB
N6 vs. 26695a	0.001723	-0.004245 to 0.007691	No	ns	0.9737
N6 vs. Su2	0.002113	-0.003855 to 0.008081	No	ns	0.9305
N6 vs. L7	0.002341	-0.003627 to 0.008309	No	ns	0.8915
N6 vs. J99	0.002212	-0.003756 to 0.008180	No	ns	0.9149
N6 vs. P12	0.002241	-0.003727 to 0.008209	No	ns	0.91
N6 vs. Africa2	0.002362	-0.003606 to 0.008330	No	ns	0.8872
26695a vs. Su2	0.0003908	-0.005577 to 0.006359	No	ns	>0.9999
26695a vs. L7	0.0006179	-0.005350 to 0.006586	No	ns	>0.9999
26695a vs. J99	0.0004892	-0.005479 to 0.006457	No	ns	>0.9999
26695a vs. P12	0.000518	-0.005450 to 0.006486	No	ns	>0.9999
26695a vs. Africa2	0.0006396	-0.005328 to 0.006608	No	ns	0.9999
Su2 vs. L7	0.0002271	-0.005741 to 0.006195	No	ns	>0.9999
Su2 vs. J99	9.844e-05	-0.005870 to 0.006066	No	ns	>0.9999
Su2 vs. P12	0.0001272	-0.005841 to 0.006095	No	ns	>0.9999
Su2 vs. Africa2	0.0002489	-0.005719 to 0.006217	No	ns	>0.9999
L7 vs. J99	-0.0001287	-0.006097 to 0.005839	No	ns	>0.9999
L7 vs. P12	-9.998e-05	-0.006068 to 0.005868	No	ns	>0.9999
L7 vs. Africa2	2.171e-05	-0.005946 to 0.005990	No	ns	>0.9999
J99 vs. P12	2.873e-05	-0.005939 to 0.005997	No	ns	>0.9999
J99 vs. Africa2	0.0001504	-0.005818 to 0.006118	No	ns	>0.9999
P12 vs. Africa2	0.0001217	-0.005846 to 0.006090	No	ns	>0.9999
